# Genetic and gene expression analysis of flowering time regulation by light quality in lentil

**DOI:** 10.1101/2021.02.14.429948

**Authors:** Hai Ying Yuan, Carolyn T. Caron, Larissa Ramsay, Richard Fratini, Marcelino Pérez de la Vega, Albert Vandenberg, James L. Weller, Kirstin E. Bett

## Abstract

Flowering time is important due to its roles in adaptation to different environments and subsequent formation of crop yield. Changes in light quality affect a range of developmental processes including flowering time, however little is known about light quality induced flowering time control in lentil. This study aims to investigate the genetic basis for differences in flowering response to light quality in lentil.

We explored variation in flowering time caused by changes in red/far-red related light quality environments of a lentil interspecific recombinant inbred line population developed from a cross between *Lens culinaris* cv. Lupa and *L. orientalis* accession BGE 016880. A genetic linkage map was constructed and then used for identifying QTL associated with flowering time regulation under different light quality environments. Differential gene expression analysis through transcriptomic study and RT-qPCR were used to identify potential candidate genes.

QTL mapping located 13 QTLs controlling flower time under different light quality environments, with phenotypic variance explained ranging from 1.7 to 62.9%. Transcriptomic profiling and gene expression analysis for both parents of this interspecific RIL population identified flowering-related genes showing environment-specific differential expression (flowering DEGs). One of these, a member of the florigen gene family FTa1 (*LcFTa1*) was located close to 3 major QTLs. Furthermore, gene expression results suggests two other florigen genes (*LcFTb1* and *LcFTb2*), MADS-box transcription factors like *LcAGL6/13d, LcSVPb, LcSOC1b* and *LcFULb*, as well as bHLH transcription factor *LcPIF6* and Gibberellin 20 oxidase *LcGA20oxC,G*, may be involved in the light quality response as well.

Our results show that a major component of flowering time sensitivity to light quality is tightly linked to *LcFTa1* and associated with changes in its expression. This work provides a foundation for crop improvement of lentil with better adaptation to variable light environments.
