## Supplementry File 2 for "Genetic and gene expression analysis of flowering time regulation by light quality in lentil"

### Sheet: Flower gene Homologs
Chromosome #	Gene name	Gene # Lc2.0	position start Lc2.0	position end Lc2.0	Arabidopsis gene #	Arabidopsis gene name	Medicago genome location	Medicago gene name
1	LcFRLb	Lcu.2RBY.1g001880	2407337	2412270			Medtr5g094400.1	frigida-LIKE protein
1	Transcription factor	Lcu.2RBY.1g012850	78246418	78275098	AT4G34530	CIB1 (CRYPTOCHROME INTERACTING Bhlh transcription factor
1	B3 domain transcription factor VRN1-like protein	Lcu.2RBY.1g013100	79909858	79914584	AT3G18990	VRN1 Vernalization 1	Medtr1g034240.1	B3 domain transcription factor VRN1-like protein
1	LcFLD	Lcu.2RBY.1g021520	162414436	162426115	AT3G10390	FLD (FLOWERING LOCUS D), Hisone deacetylation associated protein	Medtr1g050535.2	lysine-specific histone demethylase-like protein
1	MADS-box transcription factor (A)	Lcu.2RBY.1g022740	174654113	174656327	AT5G20240	PI PISTILLATA, K-box region and MADS-box transcription factor family protein	Medtr1g053070.1	MADS-box transcription factor
1	Squamosa promoter-binding-like protein	Lcu.2RBY.1g028960	238313306	238315435	AT3G57920	SPL15 (SQUAMOSA PROMOTER BINDING PROTEIN-LIKE 15)	Medtr1g053715.1	squamosa promoter-binding-like protein
1	BEL1-like homeodomain transcription factor	Lcu.2RBY.1g029890	252232866	252237483	AT5G02030	PNY (PENNYWISE), BEL1-like homeodomain transcription factor	Medtr1g057790.1	BEL1-related homeotic protein
1	LcTFL1c	Lcu.2RBY.1g033180	282200762	282202431	AT5G03840	TFL1 terminal flower 1	Medtr1g060190.1	terminal flower 1
1	LcGA20oxB	Lcu.2RBY.1g040300	326798115	326800650	AT4G25420	GA20ox1 (GIBBERELLIN 20-OXIDASE 1) GA biosynthesis	Medtr1g102070.1	gibberellin 20-oxidase
1	LcAGL6/13d	Lcu.2RBY.1g040350	327510886	327513080	AT1G24260	SEP3 (SEPALLATA 3), MADS-box transcription factor	Medtr1g101970.1	MADS-box transcription factor
1	LcGI	Lcu.2RBY.1g044960	356625772	356634197	AT1G22770	GI Gigantea	Medtr1g098160.1	gigantea protein 1B
1	Ubiquitin ligase cop1 (A)	Lcu.2RBY.1g047130	369622877	369623368	AT4G11110	SPA2 (SPA1-RELATED 2) WD-40 and protein kinase-like domain
1	LcELF6	Lcu.2RBY.1g047570	372084442	372094160	AT5G04240	ELF6 (EARLY FLOWERING 6),Zinc finger (C2H2 type) family protein / transcription factor jumonji (jmj) family protein	Medtr1g094740.1	lysine-specific demethylase ELF6-like protein, putative
1	LcGA2oxD	Lcu.2RBY.1g053780	413036244	413039466	AT1G02400	GA2ox6 (GIBBERELLIN 2-OXIDASE 6)	Medtr1g086550.1	plant gibberellin 2-oxidase
1	LcPHYA	Lcu.2RBY.1g054890	420073839	420078608	AT1G09570	PHY A	Medtr1g085160.1	phytochrome protein A
1	LcPIF3a	Lcu.2RBY.1g055030	421349427	421353809	AT1G09530	PIF 3 Phytochrome-interacting factor 3	Medtr1g084980.1	Phytochrome-interacting factor 3.1
1	DNA-binding protein (A)	Lcu.2RBY.1g056540	427955781	427962854	AT2G47700	RFI2 (RED AND FAR-RED INSENSITIVE 2) RING-domain zinc finger transcription factor	Medtr1g083390.1	DNA-binding protein, putative
1	Nuclear transcription factor Y protein	Lcu.2RBY.1g057120	430336308	430338797	AT3G48590	NFYC1/HAP5A (NUCLEAR TRANSCRIPTION FACTOR Y SUBUNIT C-1/HEME ACTIVATED PROTEIN 5A)	Medtr1g082660.1	nuclear transcription factor Y protein
1	Uncharacterized protein (3)	Lcu.2RBY.1g057410	432244253	432250008	AT5G64813	LIP1 (LIGHT INSENSITIVE PERIOD 1) Ras-related small GTP-binding family protein	Medtr8g091980.1	Ras-related small GTP-binding family protein
1	LcGA20oxH	Lcu.2RBY.1g057570	433044583	433046834	AT4G25420	GA20ox1 (GIBBERELLIN 20-OXIDASE 1) GA biosynthesis	Medtr1g081840.1	gibberellin 20-oxidase
1	Transcription factor jumonji family protein (A)	Lcu.2RBY.1g059570	442865867	442877670	AT4G20400	Jmj4 (JUMONJI 4), Jumonji protein involved in histone demethylation	Medtr1g078070.1	transcription factor jumonji family protein
1	LcCRY2a	Lcu.2RBY.1g061280	450785734	450789783			Medtr1g076190.2	cryptochrome 2B apoprotein
1	LcFLKb	Lcu.2RBY.1g065140	479200766	479206124	AT3G04610	FLK (FLOWERING LATE KH MOTIF), RNA binding protein	Medtr1g070380.2	poly(rC)-binding-like protein
1	LcSPL9a	Lcu.2RBY.1g065290	479608129	479610208	AT3G57920	SPL15 (SQUAMOSA PROMOTER BINDING PROTEIN-LIKE 15)	Medtr1g070345.1	cytochrome P450 family-dependent fatty acid hydroxylase
1	LcPIF1b	Lcu.2RBY.1g067340	491680670	491688244			Medtr1g069155.1	transcription factor
1	LcPRR37b	Lcu.2RBY.1g069170	503987573	504006224	AT5G24470	PRR5 (PSEUDO-RESPONSE REGULATOR 5)	Medtr1g067110.7	two-component response regulator-like APRR7 protein
1	LcCOLk	Lcu.2RBY.1g073780	526241506	526243367			Medtr1g110870.1	zinc finger constans-like protein
2	LcSPL3a	Lcu.2RBY.2g004600	9359112	9361666	AT2G33810	SPL3 (SQUAMOSA PROMOTER BINDING PROTEIN-LIKE 3)	Medtr2g014200.1	squamosa promoter-binding-like protein
2	cullin 4	Lcu.2RBY.2g007680	17662181	17674623	AT5G46210	CUL4 (CULLIN 4)	Medtr2g019260.1	ubiquitin-protein ligase, cullin 4
2	LcGA2oxB	Lcu.2RBY.2g007790	17879874	17882260			Medtr2g019370.1	plant gibberellin 2-oxidase
2	LcSPL7	Lcu.2RBY.2g008520	20039738	20045350			Medtr2g020620.1	squamosa promoter-binding-like protein
2	CCAAT-binding transcription factor (A)	Lcu.2RBY.2g013240	38282029	38288832	AT2G34720	NFYA4 (NUCLEAR FACTOR Y, SUBUNIT A4) CCAAT-box binding transcription factor	Medtr2g030170.2	CCAAT-binding transcription factor
2	LcGA2oxF	Lcu.2RBY.2g015140	47642407	47650226	AT1G02400	GA2ox6 (GIBBERELLIN 2-OXIDASE 6)	Medtr2g033270.1	plant gibberellin 2-oxidase
2	LcPHYB	Lcu.2RBY.2g015700	50350162	50356051	AT2G18790	PHY B	Medtr2g034040.1	phytochrome protein B
2	Flowering-promoting factor-like protein	Lcu.2RBY.2g018170	62898033	62899522	AT5G24860	FPF1 (FLOWERING PROMOTING FACTOR 1)	Medtr2g436880.1	flowering-promoting factor-like protein
2	LcZTL	Lcu.2RBY.2g020890	77814744	77823936	AT5G57360	ZTL Zeitlupe	Medtr2g036510.1	Galactose oxidase/kelch repeat protein
2	RNA-binding (RRM/RBD/RNP motif) family protein (A)	Lcu.2RBY.2g020900	77939499	77939876	AT2G21660	GRP7 (cold, circadian rhythm, and rna binding 2)
2	LcFVE	Lcu.2RBY.2g023150	95027388	95036302	AT2G19520	FVE, MSI4, MULTICOPY SUPPRESSOR OF IRA1 4, NFC04, NFC4	Medtr2g039250.1	nucleosome/chromatin assembly factor group protein
2	LcELF4c	Lcu.2RBY.2g024360	104737609	104739986	AT2G40080	ELF4 (EARLY FLOWERING 4)	Medtr2g041310.1	early flowering protein
2	LcGA20oxC	Lcu.2RBY.2g037160	208565620	208567823	AT4G25420	GA20ox1 (GIBBERELLIN 20-OXIDASE 1) GA biosynthesis	Medtr6g464620.1	gibberellin 20-oxidase
2	LcAGL6/13c	Lcu.2RBY.2g037240	209777127	209782172	AT5G20240	PI PISTILLATA, K-box region and MADS-box transcription factor family protein	Medtr6g464720.1	MADS-box transcription factor
2	LcBFT	Lcu.2RBY.2g038990	228131908	228133175	AT5G62040	BFT Brother of FT	Medtr0020s0120.1	terminal flower 1
2	LcFTa3	Lcu.2RBY.2g046590	296157392	296158648	AT1G65480	FT Flowering locus T	Medtr6g033040.1	flowering locus protein T
2	Dof zinc finger DOF5.2-like protein (A)	Lcu.2RBY.2g048200	307999962	308000273	AT5G39660	CDF2 (CYCLING DOF FACTOR 2)	Medtr6g027460.1	Dof zinc finger DOF5.2-like protein
2	LcCDF45b2	Lcu.2RBY.2g048220	308045519	308045710	AT2G34140	CDF4 (CYCLING DOF FACTOR 4)
2	LcSEP12b	Lcu.2RBY.2g053200	340149167	340152437			Medtr6g015975.1	MADS-box transcription factor
2	LcCDF2b	Lcu.2RBY.2g055460	354100398	354103654			Medtr6g012450.1	DOF-type zinc finger DNA-binding family protein
2	Actin-related protein ARP4	Lcu.2RBY.2g063470	405600490	405603968	AT3G33520	ESD1 (EARLY IN SHORT DAYS 1) also called ACTIN RELATED PROTEIN 6 (ARP6)	Medtr2g445210.1	actin-related protein ARP4
2	Uncharacterized protein (5)	Lcu.2RBY.2g063820	407530777	407533213	AT1G14920	GAI (GIBBERELLIC ACID INSENSITIVE) GRAS family of putative transcription regulators
2	AP2 domain transcription factor (A)	Lcu.2RBY.2g063930	408415978	408420869	AT2G39250	SNZ (SCHNARCHZAPFEN) AP2-domain transcription factor	Medtr5g016810.1	AP2 domain transcription factor
2	LcSPL6c	Lcu.2RBY.2g065430	416819681	416823750	AT3G57920	SPL15 (SQUAMOSA PROMOTER BINDING PROTEIN-LIKE 15)	Medtr2g461920.1	LIGULELESS 1 protein, putative
2	Lysine-specific histone demethylase-like protein (A)	Lcu.2RBY.2g066880	426977501	426980370	AT3G10390	FLD (FLOWERING LOCUS D), Hisone deacetylation associated protein	Medtr6g084700.1	lysine-specific histone demethylase-like protein
2	Transcription factor jumonji family protein (B)	Lcu.2RBY.2g070750	453611651	453617537	AT4G20400	Jmj4 (JUMONJI 4), Jumonji protein involved in histone demethylation	Medtr2g047130.2	transcription factor jumonji family protein
2	LcSPL1b	Lcu.2RBY.2g071030	456347774	456353997			Medtr2g046550.1	squamosa promoter-binding-like protein
2	Histone-lysine N-methyltransferase	Lcu.2RBY.2g074600	484023474	484024014	AT2G31650	ATX1 (ARABIDOPSIS TRITHORAX 1)
2	LcGA2oxA1	Lcu.2RBY.2g076480	498601091	498602872	AT1G47990	GA2ox4 (GIBBERELLIN 2-OXIDASE 4)	Medtr2g070870.1	plant gibberellin 2-oxidase
2	LcSPL3d	Lcu.2RBY.2g079970	528723741	528725534	AT2G33810	SPL3 (SQUAMOSA PROMOTER BINDING PROTEIN-LIKE 3)	Medtr2g078770.1	squamosa promoter-binding-like protein
2	LcSPA34	Lcu.2RBY.2g080330	531140525	531145169	AT1G53090	SPA4 (phytochrome A supressor) WD-40 and protein kinase-like domain	Medtr2g085210.2	ubiquitin ligase cop1, putative
2	LcGA2oxH	Lcu.2RBY.2g082410	544276682	544280441			Medtr2g083030.1	gibberellin 2-beta-dioxygenase
2	LcTFL1b	Lcu.2RBY.2g084140	552748251	552749509	AT5G03840	TFL1 terminal flower 1	Medtr2g086270.1	terminal flower 1
2	LcCOLj	Lcu.2RBY.2g086640	567802954	567805947	AT5G15840	CO CONSTANS	Medtr2g088900.1	zinc finger constans-like protein
2	LcTOE1b	Lcu.2RBY.2g089720	585974731	585979745	AT4G36920	AP2 Apetala 2	Medtr2g093060.1	AP2-like ethylene-responsive transcription factor
2	LcFVE-like	Lcu.2RBY.2g093810	602797853	602802436	AT2G19520	FVE, MSI4, MULTICOPY SUPPRESSOR OF IRA1 4, NFC04, NFC4	Medtr2g100090.1	nucleosome/chromatin assembly factor group protein
2	LcGA3oxBC	Lcu.2RBY.2g096100	609537602	609539440	AT1G15550	GA3ox1 (GIBBERELLIN 3-OXIDASE 1) GA biosynthesis	Medtr2g102570.1	gibberellin 2-beta-dioxygenase
3	Uncharacterized protein (13)	Lcu.2RBY.3g004230	22223944	22231805	AT5G61150	VIP4 (VERNALIZATION INDEPENDENCE 4), leo1-like family protein	Medtr3g024380.1	RNA polymerase-associated Leo1-like protein
3	LcTOC1b	Lcu.2RBY.3g013860	83705763	83712165	AT5G61380	PRR1/TOC1 CCT motif -containing response regulator protein	Medtr3g037390.1	timing of cab expression 1/PRR response regulator
3	LcCDF13	Lcu.2RBY.3g014460	86597914	86600927	AT3G47500	CDF3 (CYCLING DOF FACTOR 3)	Medtr3g435480.1	DOF-type zinc finger DNA-binding family protein
3	LcFRLa	Lcu.2RBY.3g023260	154830936	154838180			Medtr3g056070.1	frigida-LIKE protein
3	CCAAT-binding transcription factor (F)	Lcu.2RBY.3g026210	176132722	176136707	AT5G12840	NFYA1/HAP2A (NUCLEAR FACTOR Y, SUBUNIT A1/HEME ACTIVATED PROTEIN 2A)	Medtr3g061510.1	CCAAT-binding transcription factor
3	Myb transcription factor (B)	Lcu.2RBY.3g032390	224534927	224537152	AT1G01060	LHY Late elongated hypocotyl/CCA 1	Medtr3g064500.1	myb transcription factor
3	Lysine-specific demethylase REF6-like protein	Lcu.2RBY.3g032770	226720357	226729454	AT5G04240	ELF6 (EARLY FLOWERING 6),Zinc finger (C2H2 type) family protein / transcription factor jumonji (jmj) family protein
3	LcELF4a	Lcu.2RBY.3g037650	253967155	253967520	AT2G40080	ELF4 (EARLY FLOWERING 4)	Medtr3g070490.1	early flowering protein
3	Putative gibberellin signaling DELLA protein LA	Lcu.2RBY.3g039760	265096914	265099774	AT1G14920	GAI (GIBBERELLIC ACID INSENSITIVE) GRAS family of putative transcription regulators	Medtr3g065980.1	DELLA domain GRAS family transcription factor GAI
3	LcCOLe	Lcu.2RBY.3g045240	290126273	290129381	AT2G24790	COL3 Constans-like 3	Medtr3g082630.1	B-box type zinc finger protein
3	LcSEP3a	Lcu.2RBY.3g047190	298991122	298995411	AT1G24260	SEP3,AGL9, MADs box transcription factor	Medtr3g084980.1	MADS-box transcription factor
3	LcSPL2a	Lcu.2RBY.3g047450	301053794	301057840	AT1G53160	SPL4 (SQUAMOSA PROMOTER BINDING PROTEIN-LIKE 4)	Medtr3g085180.1	squamosa promoter-binding-like protein
3	LcPI	Lcu.2RBY.3g050970	318028534	318030570	AT5G20240	PI PISTILLATA, K-box region and MADS-box transcription factor family protein	Medtr3g088615.1	MADS-box transcription factor
3	LcEFS	Lcu.2RBY.3g051130	318587053	318599681	AT1G77300	EFS (EARLY FLOWERING IN SHORT DAYS) histone-lysine N-methyltransferase	Medtr3g088625.1	histone-lysine N-methyltransferase ASHH2, putative
3	LcGA20oxI	Lcu.2RBY.3g051270	319291853	319294232	AT4G25420	GA20ox1 (GIBBERELLIN 20-OXIDASE 1) GA biosynthesis	Medtr3g088745.1	gibberellin 20-oxidase
3	PRR response regulator	Lcu.2RBY.3g054550	336023680	336027184	AT5G24470	PRR5 (PSEUDO-RESPONSE REGULATOR 5)	Medtr3g092780.1	PRR response regulator
3	LcGA20oxG	Lcu.2RBY.3g057140	347073115	347075413	AT4G25420	GA20ox1 (GIBBERELLIN 20-OXIDASE 1) GA biosynthesis	Medtr3g096500.1	gibberellin 20-oxidase
3	LcFRI	Lcu.2RBY.3g058570	356509008	356513131	AT4G00650	FLA, FLOWERING LOCUS A, FRI, FRIGIDA, REDUCED STEM BRANCHING 7, RSB7	Medtr3g098290.1	frigida-LIKE protein
3	LcLFY	Lcu.2RBY.3g058810	357350393	357352318	AT5G61850	floral meristem identity control protein LEAFY (LFY)	Medtr3g098560.1	floral meristem identity control protein LEAFY (LFY) protein
3	LcSPL13a	Lcu.2RBY.3g059590	361572417	361575436			Medtr3g099080.1	squamosa promoter-binding 13A-like protein
3	Uncharacterized protein (1)	Lcu.2RBY.3g059660	361854730	361857871	AT3G48590	NFYC1/HAP5A (NUCLEAR TRANSCRIPTION FACTOR Y SUBUNIT C-1/HEME ACTIVATED PROTEIN 5A)	Medtr3g099180.2	nuclear transcription factor Y protein
3	Ubiquitin ligase cop1 (B)	Lcu.2RBY.3g060720	368144263	368144738	AT4G11110	SPA2 (SPA1-RELATED 2) WD-40 and protein kinase-like domain
3	F-box GID2-like protein	Lcu.2RBY.3g062540	375998970	376000802	AT4G24210	SLY1 (SLEEPY1) SCF E3 ubiquitine ligase, targets RGA for degradation	Medtr3g102470.1	F-box GID2-like protein
3	CCAAT-binding transcription factor (B)	Lcu.2RBY.3g062620	376524069	376524707	AT2G34720	NFYA4 (NUCLEAR FACTOR Y, SUBUNIT A4) CCAAT-box binding transcription factor
3	CCAAT-binding transcription factor (C )	Lcu.2RBY.3g062640	376536256	376536804	AT2G34720	NFYA4 (NUCLEAR FACTOR Y, SUBUNIT A4) CCAAT-box binding transcription factor
3	MADS-box transcription factor (B)	Lcu.2RBY.3g062760	376970248	376972999	AT2G22540	SVP Short vegetative phase	Medtr3g102570.1	MADS-box transcription factor family protein
3	LcELF3a	Lcu.2RBY.3g063730	382530247	382534690	AT2G25930	ELF3 (EARLY FLOWERING 3)	Medtr3g103970.1	early flowering protein
3	LcCOLc	Lcu.2RBY.3g065200	388625273	388626873	AT2G24790	COL3 Constans-like 3	Medtr3g105710.1	zinc finger constans-like protein
3	Ubiquitin carboxyl-terminal hydrolase (A)	Lcu.2RBY.3g067540	399097289	399108239	AT3G49600	UBP26 (UBIQUITIN-SPECIFIC PROTEASE 26)	Medtr3g108660.1	ubiquitin carboxyl-terminal hydrolase
3	LcEMF1	Lcu.2RBY.3g068830	404787828	404794593	AT5G11530	EMF1 Embryonic flowering 1	Medtr3g110082.1	embryonic flower-like protein
3	Uncharacterized protein (6)	Lcu.2RBY.3g069950	411192651	411193766	AT5G37055	SEF (SERRATED LEAVES AND EARLY FLOWERING), HIT-type Zinc finger family protein	Medtr3g465690.1	HIT zinc finger protein
3	LcAP3a	Lcu.2RBY.3g071400	416984805	416997778	AT5G65060	MAF3 (MADS AFFECTING FLOWERING 3) also called AGL70 (AGAMOUS LIKE 70), MADS domain transcription factor	Medtr3g113030.1	MADS-box transcription factor
3	Methyltransferase	Lcu.2RBY.3g072390	419820723	419823064	AT1G20330	FRL1, COTYLEDON VASCULAR PATTERN 1, CVP1, FRILL1, SMT2, STEROL METHYLTRANSFERASE 2	Medtr3g114780.1	24-methylenesterol C-methyltransferase
3	E3 ubiquitin-protein ligase MARCH3	Lcu.2RBY.3g075030	428255529	428256919	AT2G02760	UBC2 (UBIQUITIN CONJUGATING ENZYME 2)
3	Uncharacterized protein (11)	Lcu.2RBY.3g075530	429370730	429375329	AT5G17690	TFL2 (TERMINAL FLOWER 2) also called LHP1 (LIKE HETEROCHROMATIN 1), CHROMO-domain protein
4	LcTOE1a	Lcu.2RBY.4g033010	237487659	237491792	AT2G28550	TOE1 (TARGET OF EAT 1) AP2-domain transcription factor	Medtr4g061200.2	AP2-like ethylene-responsive transcription factor
4	LcPRR37a	Lcu.2RBY.4g033170	239053033	239059527	AT5G24470	PRR5 (PSEUDO-RESPONSE REGULATOR 5)	Medtr4g061360.3	PRR response regulator
4	LcLUX	Lcu.2RBY.4g036330	263378297	263381996	AT3G46640	LUX/PCL1 (LUX ARRHYTHMO/PHYTOCLOCK 1)	Medtr4g064730.1	myb-like DNA-binding domain, shaqkyf class protein
4	LcFPA	Lcu.2RBY.4g037670	271006051	271014183	AT2G43410	FPA RNA-binding protein	Medtr4g068120.1	flowering time control FPA-like protein
4	Myb transcription factor (C )	Lcu.2RBY.4g042100	297362683	297364821	AT3G11440	MYB65 (MYB transcription factor)	Medtr4g073420.1	myb transcription factor
4	LcGA2oxJ	Lcu.2RBY.4g042800	302268272	302271157	AT1G78440	GA2ox1 (GIBBERELLIN 2-OXIDASE 1)	Medtr4g074130.1	gibberellin 2-beta-dioxygenase
4	LcSPL3b	Lcu.2RBY.4g055670	368355988	368361604	AT2G33810	SPL3 (SQUAMOSA PROMOTER BINDING PROTEIN-LIKE 3)	Medtr4g088555.1	squamosa promoter-binding-like protein
4	LcSVPa	Lcu.2RBY.4g059910	387056910	387058875	AT2G22540	SVP Short vegetative phase	Medtr4g093970.1	MADS-box transcription factor
4	LcGA2oxC	Lcu.2RBY.4g063130	401280855	401283427	AT1G78440	GA2ox1 (GIBBERELLIN 2-OXIDASE 1)	Medtr4g096840.1	plant gibberellin 2-oxidase
4	Methyltransferase-like protein (A)	Lcu.2RBY.4g063410	403001871	403014525	AT2G21070	Methyltransferase FIO1 (FIONA1)	N/A
4	LcSTP	Lcu.2RBY.4g063540	403588598	403589929	AT1G30950	UFO Unusaual flower organ	Medtr4g094748.1	unusual floral organs-like protein
4	Uncharacterized protein (7)	Lcu.2RBY.4g064080	406200565	406204411	AT4G39400	BRI1 (BRASSINOSTEROID INSENSITIVE 1), Leucine-rich receptor-like protein kinase family protein	Medtr4g057260.1	leucine-rich receptor-like kinase family protein
4	LcGA20oxF	Lcu.2RBY.4g065880	416302108	416303684	AT4G25420	GA20ox1 (GIBBERELLIN 20-OXIDASE 1) GA biosynthesis	Medtr8g093980.1	gibberellin 20-oxidase
4	LcGA20oxED	Lcu.2RBY.4g065890	416376911	416378689	AT4G25420	GA20ox1 (GIBBERELLIN 20-OXIDASE 1) GA biosynthesis	Medtr8g093930.1	gibberellin 20-oxidase
4	Uncharacterized protein (2)	Lcu.2RBY.4g067220	422883944	422889461	AT5G64813	LIP1 (LIGHT INSENSITIVE PERIOD 1) Ras-related small GTP-binding family protein	Medtr8g091980.1	Ras-related small GTP-binding family protein
4	Lysine-specific demethylase JMJ14-like protein	Lcu.2RBY.4g069150	431656892	431662305	AT4G20400	Jmj4 (JUMONJI 4), Jumonji protein involved in histone demethylation	Medtr8g089260.1	lysine-specific demethylase JMJ14-like protein, putative
4	LcSEP3b	Lcu.2RBY.4g072730	445333609	445338902	AT1G24260	MADS box transcription factor family; AGAMOUS-LIKE 9, AGL9, SEP3, SEPALLATA3	Medtr8g097090.1	MADS-box transcription factor
4	LcSPL2B	Lcu.2RBY.4g072820	445611227	445613480	AT5G43270	SPL2 (SQUAMOSA PROMOTER BINDING PROTEIN-LIKE 2)	Medtr8g080690.1	squamosa promoter-binding-like protein
4	LcSPL13b	Lcu.2RBY.4g074930	456961751	456965342	AT5G50570	SPL13 (SQUAMOSA PROMOTER BINDING PROTEIN-LIKE 13A); SPL13A	Medtr8g096780.1	squamosa promoter-binding-13A-like protein
4	LcFKF1	Lcu.2RBY.4g080950	478386563	478389281	AT1G68050	FKF1 ( flavin-binding kelch repeat F-box protein)	Medtr8g105590.1	flavin-binding kelch repeat F-box protein
4	LcMFT	Lcu.2RBY.4g081710	480021162	480022944	AT1G18100	MFT Mother of FT	Medtr8g106840.1	mother of FT and TFL1-like protein
5	LcGA2oxL	Lcu.2RBY.5g000610	670176	672089			Medtr5g005570.1	gibberellin 2-beta-dioxygenase
5	LcSPA12a	Lcu.2RBY.5g002500	2953412	2961831	AT4G11110	SPA2 (SPA1-RELATED 2) WD-40 and protein kinase-like domain	Medtr5g009530.2	ubiquitin ligase cop1, putative
5	LcEMF2	Lcu.2RBY.5g004550	5951486	5957710	AT5G51230	EMF2 Embryonic flowering 2	Medtr5g013150.1	Polycomb group protein embryonic flower
5	Casein kinase II subunit beta (A)	Lcu.2RBY.5g004770	6276004	6279456	AT3G60250	CKB3 (CASEIN KINASE II BETA CHAIN 3)	Medtr5g013590.5	casein kinase II beta chain 2
5	AP2 domain transcription factor (B)	Lcu.2RBY.5g006580	10905519	10909739	AT4G36920	AP2 Apetala 2	Medtr5g016810.2	AP2 domain transcription factor
5	LcCLF	Lcu.2RBY.5g006630	11072771	11080816	AT2G23380	CLF (CURLY LEAF), SET domain-containing protein	Medtr5g016870.1	histone-lysine N-methyltransferase
5	BEL1-related homeotic protein	Lcu.2RBY.5g007810	13786862	13794045	AT4G35900	PNY (PENNYWISE), BEL1-like homeodomain transcription factor	Medtr5g018860.1	BEL1-related homeotic protein
5	LcAP3b	Lcu.2RBY.5g009580	18261921	18264068	AT5G65060	MAF3 (MADS AFFECTING FLOWERING 3) also called AGL70 (AGAMOUS LIKE 70), MADS domain transcription factor	Medtr5g021270.2	MADS-box transcription factor
5	LcFD	Lcu.2RBY.5g010790	22706735	22707890	AT4G35900	FD (FLOWERING LOCUS D) Basic-leucine zipper (bZIP) transcription factor family protein	Medtr5g022780.1	basic leucine zipper transcription factor
5	LRR receptor-like kinase	Lcu.2RBY.5g013280	33100913	33111830	AT4G39400	BRI1 (BRASSINOSTEROID INSENSITIVE 1), Leucine-rich receptor-like protein kinase family protein	Medtr5g026510.1	LRR receptor-like kinase
5	LcSPL6a (A)	Lcu.2RBY.5g016560	50698226	50701135			Medtr5g046670.1	squamosa promoter-binding--like protein
5	DOF zinc finger protein	Lcu.2RBY.5g020200	84183889	84184638	AT3G47500	CDF3 (CYCLING DOF FACTOR 3)	Medtr5g041530.1	cycling DOF factor 2
5	LcSPL6a (B)	Lcu.2RBY.5g028550	152939515	152942390			Medtr5g046670.1	squamosa promoter-binding--like protein
5	LcSVPc	Lcu.2RBY.5g030150	168080655	168085006	AT2G22540	SVP Short vegetative phase	Medtr5g032150.1	MADS-box transcription factor
5	LcSEP4a	Lcu.2RBY.5g031270	178353886	178371344			Medtr5g046870.1	MADS-box transcription factor family protein
5	LcAP1a	Lcu.2RBY.5g031280	178467239	178470648	AT5G65060	MAF3 (MADS AFFECTING FLOWERING 3) also called AGL70 (AGAMOUS LIKE 70), MADS domain transcription factor
5	Phytochrome and flowering time regulatory protein (A)	Lcu.2RBY.5g034360	216204207	216218912	AT1G25540	PFT 1 phytochrome and flowering time 1	Medtr5g054680.1	phytochrome and flowering time regulatory protein
5	Phytochrome and flowering time regulatory protein (B)	Lcu.2RBY.5g034420	216701455	216710114	AT1G25540	PFT 1 phytochrome and flowering time 1
5	LcTEMa	Lcu.2RBY.5g034580	219166045	219167631	AT1G25560	TEM1 (TEMPRANILLO 1) AP2-domain transcription factor	Medtr5g053920.1	AP2/ERF and B3 domain transcription factor
5	Uncharacterized protein (8)	Lcu.2RBY.5g037210	244184949	244185305	AT4G14540	NFYB3/HAP3C (NUCLEAR FACTOR Y, SUBUNIT B3/HEME ACTIVATED PROTEIN 3C) CCAAT-box binding transcription factor	Medtr7g100650.1	nuclear transcription factor Y subunit B
5	GRAS family transcription factor (A)	Lcu.2RBY.5g037590	248308495	248310294	AT1G14920	GAI (GIBBERELLIC ACID INSENSITIVE) GRAS family of putative transcription regulators	Medtr5g058860.1	GRAS family transcription factor
5	RNA-binding (RRM/RBD/RNP motif) family protein (B)	Lcu.2RBY.5g039420	269676127	269686773	AT2G21660	GRP7 (cold, circadian rhythm, and rna binding 2)	Medtr4g070080.1	RNA-binding (RRM/RBD/RNP motif) family protein
5	LcCRY1	Lcu.2RBY.5g041310	291878625	291884460	AT4G08920	CRY 1	Medtr5g063920.2	cryptochrome protein
5	LcSVPb	Lcu.2RBY.5g044280	320069757	320082979			Medtr5g066180.1	MADS-box transcription factor
5	LcAGL16	Lcu.2RBY.5g045020	325234380	325264111	AT3G57230	AGAMOUS-LIKE 16, AGL16, MADS-box transcription factor	Medtr5g066990.1	MADS-box transcription factor
5	LcCOLf	Lcu.2RBY.5g046640	338305762	338309808			Medtr5g069480.1	zinc finger constans-like protein
5	WNK kinase (A)	Lcu.2RBY.5g051390	378167669	378171417	AT3G04910	WNK1 ((WITH NO LYSINE (K) 1))	Medtr5g075220.1	WNK kinase
5	Myb transcription factor (A)	Lcu.2RBY.5g052500	386459956	386464023	AT1G01060	LHY Late elongated hypocotyl/CCA 1	Medtr5g076960.1	myb transcription factor
5	LcHUB2a	Lcu.2RBY.5g059730	427563725	427577258	AT1G55250	HUB2 (HISTONE MONOUBIQUITINATION 2)	Medtr1g068830.1	E3 ubiquitin-protein ligase BRE1-like protein
5	LcCOP1	Lcu.2RBY.5g059880	428292197	428301810	AT2G32950	COP1, CONSTITUTIVE PHOTOMORPHOGENIC 1 like gene	Medtr5g085250.1	E3 ubiquitin-protein ligase COP1
5	Methyltransferase-like protein (B)	Lcu.2RBY.5g059930	428459405	428463267	AT2G21070	Methyltransferase FIO1 (FIONA1)	N/A
5	Uncharacterized protein (9)	Lcu.2RBY.5g060990	431519303	431520874	AT5G37055	SEF (SERRATED LEAVES AND EARLY FLOWERING), HIT-type Zinc finger family protein	Medtr3g465690.1	HIT zinc finger protein
5	Ubiquitin carboxyl-terminal hydrolase (B)	Lcu.2RBY.5g066580	448821822	448832706	AT3G49600	UBP26 (UBIQUITIN-SPECIFIC PROTEASE 26)	Medtr1g010040.1	ubiquitin carboxyl-terminal hydrolase
5	LcGA3oxA	Lcu.2RBY.5g067080	451273082	451275092	AT1G15550	GA3ox1 (GIBBERELLIN 3-OXIDASE 1) GA biosynthesis	Medtr1g011580.1	gibberellin 2-beta-dioxygenase
5	LcCOLb	Lcu.2RBY.5g068680	458031518	458032934	AT5G15840	CO CONSTANS	Medtr1g013450.1	zinc finger constans-like protein
5	LcELF3b	Lcu.2RBY.5g070480	464090555	464095423	AT2G25930	ELF3 (EARLY FLOWERING 3)	Medtr1g016920.1	early flowering protein
5	LcPIL	Lcu.2RBY.5g072160	469873712	469876192	AT2G46970	PIL1, Basic helix-loop-helix (bHLH) phytochrome interacting factor3-like 1	Medtr1g019240.1	helix loop helix DNA-binding domain protein
5	Myb transcription factor (E)	Lcu.2RBY.5g073430	472383818	472384840			Medtr1g022290.1	MYB family transcription factor
6	LcFTb1	Lcu.2RBY.6g000730	2528645	2530847			Medtr7g006630.1	flowering locus protein T
6	LcFTb2	Lcu.2RBY.6g000760	2628036	2630885			Medtr7g006630.1	flowering locus protein T
6	LcCDF2a	Lcu.2RBY.6g002440	11900898	11903546	AT5G39660	CDF2 (CYCLING DOF FACTOR 2)	Medtr7g010950.1	DOF-type zinc finger DNA-binding family protein
6	LcSEP12a	Lcu.2RBY.6g004820	29550030	29552974	AT2G22540	SVP Short vegetative phase	Medtr7g016600.1	MADS-box transcription factor
6	LcFULc	Lcu.2RBY.6g005030	30943150	30947995			Medtr7g016630.1	MADS-box transcription factor
6	LcCOLa	Lcu.2RBY.6g006080	38906269	38909473	AT5G15840	CO CONSTANS	Medtr7g018170.1	zinc finger constans-like protein
6	LcATX1/2	Lcu.2RBY.6g008200	55391702	55404071	AT2G31650	ATX1 (ARABIDOPSIS TRITHORAX 1)	Medtr7g021365.1	histone-lysine N-methyltransferase ATX2-like protein
6	LcSPL13c	Lcu.2RBY.6g011350	82435077	82438106	AT5G50570	SPL13 (SQUAMOSA PROMOTER BINDING PROTEIN-LIKE 13A); SPL13A	Medtr7g028740.1	squamosa promoter-binding-like protein
6	GRAS family transcription factor (B)	Lcu.2RBY.6g011840	87045338	87047886	AT2G01570	RGA (REPRESSOR OF GA1-3 1) GRAS family of putative transcription regulators	Medtr7g027190.1	GRAS family transcription factor
6	LcPIF78	Lcu.2RBY.6g017300	134261864	134266872	AT5G61270	PIF7, Basic helix-loop-helix (bHLH) phytochrome interacting factor	Medtr7g039110.1	transcription factor
6	LcSPL20	Lcu.2RBY.6g017560	137715375	137718897	AT1G53160	SPL4 (SQUAMOSA PROMOTER BINDING PROTEIN-LIKE 4)	Medtr7g444860.1	squamosa promoter-binding-like protein
6	LcHUB1	Lcu.2RBY.6g017900	140209098	140226569	AT2G44950	HUB1 (HISTONE MONOUBIQUITINATION 1)	Medtr7g046250.1	E3 ubiquitin-protein ligase BRE1-like protein
6	BEL1-like homeodomain protein	Lcu.2RBY.6g025950	201441752	201445521	AT5G02030	PNY (PENNYWISE), BEL1-like homeodomain transcription factor	Medtr7g065050.1	BEL1-like homeodomain protein
6	Cleavage stimulation factor (A)	Lcu.2RBY.6g027530	212171985	212177500	AT1G17760	Cstf77 (CLEAVAGE STIMULATION FACTOR 77) Component of RNA 3'-processing complex	Medtr6g026900.1	cleavage stimulation factor
6	LcAGL6/13a	Lcu.2RBY.6g035340	262583510	262586819	AT2G45650	AGAMOUS-LIKE 6, AGL6, REDUCED SHOOT BRANCHING 1, RSB1, MADS-box transcription factor	Medtr7g075850.1	MADS-box transcription factor
6	LcSOC1a	Lcu.2RBY.6g035350	262769401	262778354	AT2G45660	AGAMOUS-LIKE 20, AGL20; SOC1; Suppressor of overexpression of CO1	Medtr7g075870.1	MADS-box transcription factor
6	Homeobox leucine zipper protein	Lcu.2RBY.6g035680	264886551	264891758	AT4G25530	FWA (FLOWERING WAGENINGEN), Homeodomain transcription factor	Medtr7g076080.1	homeobox leucine zipper protein
6	LcCLV2	Lcu.2RBY.6g038420	279387334	279390269	AT1G75820	CLV1, FLO5, Flower development 5, Leucine-rich receptor kinase	Medtr7g079550.1	LRR receptor-like kinase
6	LcCOLh	Lcu.2RBY.6g042130	298884542	298887659	AT5G15840	CO CONSTANS	Medtr7g083540.1	zinc finger constans-like protein
6	LcLWD1	Lcu.2RBY.6g043520	306782611	306784262	AT3G26640	LWD2 (LIGHT-REGULATED WD 2)	Medtr7g084810.1	transducin/WD-like repeat-protein
6	FTa fragment	Lcu.2RBY.6g043840	309215095	309229847	AT4G20370	TSF Twin sister of FT	Medtr7g006690.1	flowering locus protein T
6	LcFTa1	Lcu.2RBY.6g043850	309230211	309232357	AT1G65480	FT Flowering locus T	Medtr7g084970.1	flowering locus protein T
6	LcFTa2	Lcu.2RBY.6g043870	309247077	309277675			Medtr7g085020.1	flowering locus protein T
6	LcFTc	Lcu.2RBY.6g043940	310035942	310037893			Medtr7g085040.1	flowering locus protein T
6	LcCDF45a	Lcu.2RBY.6g045630	316706247	316708348			Medtr7g086780.1	Dof zinc finger DOF5.2-like protein
6	BZIP transcription factor	Lcu.2RBY.6g046660	321584026	321587693	AT4G35900	FD (FLOWERING LOCUS D) Basic-leucine zipper (bZIP) transcription factor family protein	Medtr7g088090.1	bZIP transcription factor
6	LcLUX-like	Lcu.2RBY.6g047570	325165695	325168043	AT3G46640	LUX/PCL1 (LUX ARRHYTHMO/PHYTOCLOCK 1)	Medtr7g089010.1	MYB-like transcription factor family protein
6	LcSPL9b	Lcu.2RBY.6g050970	346730843	346734346	AT3G57920	SPL15 (SQUAMOSA PROMOTER BINDING PROTEIN-LIKE 15)	Medtr7g092930.1	squamosa promoter-binding-like protein
6	Gibberellin receptor GID1c-like protein	Lcu.2RBY.6g051800	351376662	351378770	AT3G05120	GID1A (GA INSENSITIVE DWARF1A) soluble nuclear localized GA receptor	Medtr7g093950.1	gibberellin receptor GID1c-like protein
6	Transcription factor jumonji family protein (C )	Lcu.2RBY.6g054780	364374332	364379952	AT4G20400	Jmj4 (JUMONJI 4), Jumonji protein involved in histone demethylation	Medtr7g097070.1	transcription factor jumonji family protein
6	RNA polymerase-associated RTF1-like protein	Lcu.2RBY.6g055820	369172826	369175307	AT1G61040	VIP5 (VERNALIZATION INDEPENDENCE 5) Component of Paf1c	Medtr7g099060.1	RNA polymerase-associated RTF1-like protein
6	LcPIF1a	Lcu.2RBY.6g056110	370668652	370674029	AT3G51690	PIF1, Basic helix-loop-helix (bHLH) phytochrome interacting factor	Medtr7g099540.1	transcription factor
6	LcTOE1c	Lcu.2RBY.6g057020	373758504	373761246	AT3G54990	SMZ (SCHLAFMUTZE) AP2-domain transcription factor	Medtr7g100590.1	AP2 domain transcription factor
6	Phytochrome (A)	Lcu.2RBY.6g057550	375810657	375811691	AT1G09570	PHY A
6	LcTFL1a	Lcu.2RBY.6g060590	388936740	388938007	AT5G03840	TFL1 terminal flower 1	Medtr7g104460.1	terminal flower 1
6	B3 DNA-binding domain protein (A)	Lcu.2RBY.6g061350	391847329	391849313	AT1G25560	TEM1 (TEMPRANILLO 1) AP2-domain transcription factor	Medtr7g105370.1	B3 DNA-binding domain protein
6	CCAAT-binding transcription factor (D)	Lcu.2RBY.6g062190	395077958	395082007	AT2G34720	NFYA4 (NUCLEAR FACTOR Y, SUBUNIT A4) CCAAT-box binding transcription factor	Medtr7g106450.2	CCAAT-binding transcription factor
6	LcCOLg	Lcu.2RBY.6g063280	398976666	398981063	AT5G15840	CO CONSTANS	Medtr7g108150.1	zinc finger constans-like protein
6	LcLD	Lcu.2RBY.6g063470	400087164	400098526	AT4G02560	LD Luminidependens	Medtr7g108390.1	homeobox protein luminidependens protein
6	LcSPL1a	Lcu.2RBY.6g065260	405449198	405456893	AT2G47070	SPL1, SQUAMOSA PROMOTER BINDING PROTEIN-LIKE 1	Medtr7g110320.1	squamosa promoter-binding-like protein
6	LcPIF6	Lcu.2RBY.6g065510	406486967	406489398		PIF6, Basic helix-loop-helix (bHLH) phytochrome interacting factor	Medtr7g110810.1	helix loop helix DNA-binding domain protein
6	DNA-binding protein (B)	Lcu.2RBY.6g067370	411922327	411928834	AT2G47700	RFI2 (RED AND FAR-RED INSENSITIVE 2) RING-domain zinc finger transcription factor	Medtr7g112740.1	DNA-binding protein, putative
6	Nuclear transcription factor Y subunit C2	Lcu.2RBY.6g068170	414071926	414074948	AT1G08970	NFYC3/HAP5C (NUCLEAR TRANSCRIPTION FACTOR Y SUBUNIT C-3/HEME ACTIVATED PROTEIN 5C) CCAAT-box binding transcription factor	Medtr7g113680.1	nuclear transcription factor Y protein
6	LcFLKa	Lcu.2RBY.6g069120	416287186	416293464	AT3G04610	FLK (FLOWERING LATE KH MOTIF), RNA binding protein	Medtr7g115340.1	poly(rC)-binding-like protein
6	LcPRR59c	Lcu.2RBY.6g070800	420474068	420478808	AT5G24470	PRR5 (PSEUDO-RESPONSE REGULATOR 5)	Medtr7g118260.1	PRR response regulator
6	LcLHY	Lcu.2RBY.6g070850	420545833	420557655	AT2G46830	CCA 1 Circadian clock associated 1	Medtr7g118330.1	late elongated hypocotyl-like protein
7	LcSPL8	Lcu.2RBY.7g000250	489740	492090	AT1G02065	SPL8 (SQUAMOSA PROMOTER BINDING PROTEIN-LIKE 8), SBP transcription factor	Medtr8g005960.1	squamosa promoter-binding-like protein
7	LcELF7	Lcu.2RBY.7g001370	2030901	2036351	AT1G79730	ELF7 (EARLY FLOWERING 7) Component of Paf1c, hydroxyproline-rich glycoprotein family protein	Medtr8g014460.1	Paf1 complex component
7	LcELF4d	Lcu.2RBY.7g005470	9948492	9949910	AT2G40080	ELF4 (EARLY FLOWERING 4)	Medtr8g020200.1	early flowering protein
7	WNK kinase (B)	Lcu.2RBY.7g008590	22477188	22482000	AT3G04910	WNK1 ((WITH NO LYSINE (K) 1))	Medtr8g027265.1	WNK kinase
7	LcSPA12b	Lcu.2RBY.7g009630	27422992	27428344	AT4G11110	SPA2 (SPA1-RELATED 2) WD-40 and protein kinase-like domain	Medtr8g027985.1	ubiquitin ligase cop1, putative
7	LcSOC1b	Lcu.2RBY.7g014230	61415888	61437232	AT2G45660	AGAMOUS-LIKE 20, AGL20; SOC1; Suppressor of overexpression of CO1	Medtr8g033220.1	MADS-box transcription factor
7	LcAGL6/13b	Lcu.2RBY.7g014250	61639716	61643897	AT2G22540	SVP Short vegetative phase	Medtr8g033270.1	MADS-box transcription factor
7	LcGA20oxA	Lcu.2RBY.7g014320	62422574	62424851	AT5G51810	GA20ox2 (GIBBERELLIN 20-OXIDASE 2) GA biosynthesis	Medtr8g033380.1	gibberellin 20-oxidase
7	CCAAT-binding transcription factor (E)	Lcu.2RBY.7g016230	77708025	77711428	AT5G12840	NFYA1/HAP2A (NUCLEAR FACTOR Y, SUBUNIT A1/HEME ACTIVATED PROTEIN 2A)	Medtr8g037270.2	CCAAT-binding transcription factor
7	LcFY	Lcu.2RBY.7g016940	84664434	84676181	AT5G13480	FY	Medtr8g038550.1	flowering time control FY-like protein
7	Myb transcription factor (D)	Lcu.2RBY.7g018570	98512844	98517479	AT5G06100	MYB33 (MYB DOMAIN PROTEIN 33) MYB transcription factor	Medtr8g042410.1	myb transcription factor
7	LcCDF45c	Lcu.2RBY.7g020920	115269066	115271844			Medtr8g044220.1	DOF-type zinc finger DNA-binding family protein
7	LcAP1b	Lcu.2RBY.7g030270	198061182	198066730			Medtr8g066260.1	MADS-box transcription factor
7	LcSPL3c	Lcu.2RBY.7g039190	289021579	289022777	AT2G33810	SPL3 (SQUAMOSA PROMOTER BINDING PROTEIN-LIKE 3)	Medtr8g463140.1	squamosa promoter-binding-like protein
7	Lysine-specific histone demethylase-like protein (B)	Lcu.2RBY.7g039940	296562959	296566963	AT3G10390	FLD (FLOWERING LOCUS D), Hisone deacetylation associated protein	Medtr8g464450.2	lysine-specific histone demethylase-like protein
7	APETAL2-like protein	Lcu.2RBY.7g049370	382487391	382490992	AT2G28550	TOE1 (TARGET OF EAT 1) AP2-domain transcription factor	Medtr4g094868.2	AP2 domain transcription factor
7	Casein kinase II subunit beta (B)	Lcu.2RBY.7g054030	425402964	425406896	AT3G60250	CKB3 (CASEIN KINASE II BETA CHAIN 3)	Medtr4g099170.1	casein kinase II beta chain 2
7	LcFULa	Lcu.2RBY.7g057450	451195882	451197867	AT5G60910	AGAMOUS-LIKE 8, AGL8, FRUITFULL, FUL	Medtr4g102740.1	BAG family molecular chaperone regulator-like protein
7	Uncharacterized protein (4)	Lcu.2RBY.7g058600	458740987	458750348	AT5G04240	ELF6 (EARLY FLOWERING 6),Zinc finger (C2H2 type) family protein / transcription factor jumonji (jmj) family protein	Medtr1g090763.1	lysine-specific demethylase REF6-like protein, putative
7	LcELF5	Lcu.2RBY.7g061140	472894716	472902127	AT5G62640	ELF5 Early flowering 5	Medtr4g107410.1	WW domain-binding protein
7	LcTOC1a	Lcu.2RBY.7g062250	480595976	480604204	AT5G61380	PRR1/TOC1 CCT motif -containing response regulator protein	Medtr4g108880.1	two-component response regulator-like APRR7 protein
7	Phytochrome (B)	Lcu.2RBY.7g062400	480938402	480939081	AT1G09570	PHY A
7	LcSPL6b	Lcu.2RBY.7g063270	484962078	484965060			Medtr4g109770.1	LIGULELESS 1 protein, putative
7	LcFULb	Lcu.2RBY.7g063330	485395746	485400717	AT5G60910	AGAMOUS-LIKE 8, AGL8, FRUITFULL, FUL
7	Uncharacterized protein (12)	Lcu.2RBY.7g069690	509199305	509200099	AT5G24860	FPF1 (FLOWERING PROMOTING FACTOR 1)	Medtr4g119790.1	flowering-promoting factor-like protein
7	Ubiquitin-like-specific protease ESD4-like protein	Lcu.2RBY.7g069860	509437392	509442341	AT4G15880	ESD4 (EARLY IN SHORT DAYS 4), Cysteine proteinases superfamily protein	Medtr4g119970.1	ubiquitin-like-specific protease ESD4-like protein
7	LcFCA	Lcu.2RBY.7g071320	513971865	513984365	AT4G16280	FCA, FLOWERING CONTROL LOCUS A	Medtr4g122650.1	flowering time control FCA-like protein
7	LcGA2oxE	Lcu.2RBY.7g071610	514464988	514468007	AT2G34555	GA2ox3 (GIBBERELLIN 2-OXIDASE 3)	Medtr4g123020.1	plant gibberellin 2-oxidase
7	LcELF4b	Lcu.2RBY.7g073590	519098339	519100340	AT2G40080	ELF4 (EARLY FLOWERING 4)	Medtr4g125590.1	early flowering protein
7	LcVIP3	Lcu.2RBY.7g073660	519487528	519491053	AT4G29830	VIP3 Vernalization independent protein 3	Medtr4g125710.1	transducin/WD-like repeat-protein
7	LcCOLd	Lcu.2RBY.7g075420	523428965	523431132	AT5G57660	COL5 (CONSTANS LIKE 5) Zinc finger transcription factor	Medtr4g128930.1	zinc finger constans-like protein
contig	LcGA2oxA2	Lcu.2RBY.L002040	Lcu.2RBY.unitig0594:434869..437513		AT1G30040	GA2ox2 (GIBBERELLIN 2-OXIDASE 2)	Medtr8g461330.1	plant gibberellin 2-oxidase
contig	LcPRR59b	Lcu.2RBY.L011420	Lcu.2RBY.unitig2626:308599..313407		AT2G46790	PRR9 (PSEUDO-RESPONSE REGULATOR 9)	Medtr8g024260.1	PRR response regulator
contig	Transcription factor bHLH79	Lcu.2RBY.L012000	Lcu.2RBY.unitig2808:86683..88689		AT4G34530	CIB1 (CRYPTOCHROME INTERACTING Bhlh transcription factor
contig	B3 DNA-binding domain protein (B)	Lcu.2RBY.L012400	Lcu.2RBY.unitig2866:242971..245365		AT1G25560	TEM1 (TEMPRANILLO 1) AP2-domain transcription factor	Medtr7g117455.1	B3 DNA-binding domain protein
contig	Histone-lysine N-methyltransferase	Lcu.2RBY.L016710	Lcu.2RBY.unitig3641:204906..205772		AT2G31650	ATX1 (ARABIDOPSIS TRITHORAX 1)
contig	Cleavage stimulation factor (B)	Lcu.2RBY.L018840	Lcu.2RBY.unitig4185:83845..89306		AT1G17760	Cstf77 (CLEAVAGE STIMULATION FACTOR 77) Component of RNA 3'-processing complex	Medtr6g026900.1	cleavage stimulation factor
contig	Uncharacterized protein (10)	Lcu.2RBY.L021060	Lcu.2RBY.unitig4590:80461..84868		AT2G45640	SAP18 (SIN3-ASSOCIATED POLYPEPTIDE 18), Histone deacetylase complex subunit	Medtr8g033340.1	histone deacetylase complex subunit SAP18
contig	Dof zinc finger DOF5.2-like protein (B)	Lcu.2RBY.L021520	Lcu.2RBY.unitig4740:51042..52813		AT5G39660	CDF2 (CYCLING DOF FACTOR 2)	Medtr6g027450.1	Dof zinc finger DOF5.2-like protein
contig	LcCDF45b2	Lcu.2RBY.L021510	Lcu.2RBY.unitig4740:9003..9192		AT2G34140	CDF4 (CYCLING DOF FACTOR 4)
