## Supplementry File 4 for "Genetic and gene expression analysis of flowering time regulation by light quality in lentil"

### Sheet: RNAseq Read Trim stats
Sample_name	Seq_file_prefix	input_read_pairs	both_surviving(%)	forward_surving(%)	reverse_surviving(%)	dropped(%)
BGEHighT1-1	S00AA1F	9908519	98.18	1.22	0.4	0.2
BGEHighT2-1	S00AA20	10654191	98.04	1.38	0.36	0.22
BGEHighT3-1	S00AA21	10796702	98.16	1.26	0.37	0.21
BGEHighT4-1	S00AA22	10841385	97.88	1.51	0.39	0.22
BGEHighT5-1	S00AA23	11465385	98.06	1.33	0.38	0.23
BGELowT1-1	S00AA24	12215722	98.05	1.32	0.4	0.23
BGELowT2-1	S00AA25	12701089	98.16	1.25	0.37	0.22
BGELowT3-1	S00AA26	13146339	98.36	1.07	0.39	0.18
BGELowT4-1	S00AA27	14358809	97.65	1.74	0.37	0.24
BGELowT5-1	S00AA28	15193427	97.46	1.79	0.37	0.38
LupaHighT1-1	S00AA29	8675445	97.93	1.46	0.36	0.25
LupaHighT2-1	S00AA2A	10215701	97.54	1.58	0.38	0.5
LupaHighT3-1	S00AA2B	11339746	98.22	1.22	0.36	0.2
LupaHighT4-1	S00AA2C	11967334	97.91	1.49	0.38	0.22
LupaHighT5-1	S00AA2D	12436215	98.19	1.2	0.41	0.2
LupaLowT1-1	S00AA2E	12392643	98.11	1.29	0.37	0.23
LupaLowT2-1	S00AA2F	12672869	98	1.39	0.35	0.26
LupaLowT3-1	S00AA30	13033927	98.14	1.28	0.37	0.21
LupaLowT4-1	S00AA31	13123289	97.98	1.35	0.42	0.25
LupaLowT5-1	S00AA32	16599827	97.79	1.51	0.44	0.26
BGEHighT1-2	S00B93B	14907028	97.79	1.7	0.28	0.23
BGEHighT2-2	S00B93C	10826213	98.17	1.38	0.3	0.15
BGEHighT3-2	S00B93D	7076401	97.91	1.62	0.28	0.19
BGEHighT4-2	S00B93E	10070051	98.32	1.25	0.29	0.15
BGEHighT5-2	S00B93F	7782809	98.22	1.3	0.28	0.2
BGELowT1-2	S00B940	8663572	98.22	1.31	0.32	0.16
BGELowT2-2	S00B941	8240271	97.98	1.58	0.28	0.16
BGELowT3-2	S00B942	12138478	97.9	1.59	0.32	0.18
BGELowT4-2	S00B943	10664506	98.28	1.24	0.31	0.17
BGELowT5-2	S00B944	9069672	98.2	1.35	0.29	0.15
LupaHighT1-2	S00B945	12130657	98.45	1.12	0.28	0.14
LupaHighT2-2	S00B946	4539978	98.18	1.28	0.31	0.23
LupaHighT3-2	S00B947	14360481	98.21	1.33	0.3	0.16
LupaHighT4-2	S00B948	6560737	97.99	1.48	0.3	0.23
LupaHighT5-2	S00B949	9982005	98.13	1.42	0.27	0.18
LupaLowT1-2	S00B94A	9285106	97.96	1.53	0.33	0.19
LupaLowT2-2	S00B94B	11394137	98.11	1.39	0.29	0.22
LupaLowT3-2	S00B94C	11839494	98.15	1.4	0.29	0.16
LupaLowT4-2	S00B94D	8791465	97.93	1.6	0.27	0.19
LupaLowT5-2	S00B94E	23408337	97.24	1.8	0.29	0.67
BGEHighT1-3	S00B94F	10993070	97.04	2.14	0.4	0.42
BGEHighT2-3	S00B950	14011450	97.7	1.68	0.41	0.21
BGEHighT3-3	S00B951	25648224	97.54	1.83	0.38	0.25
BGEHighT4-3	S00B952	12343942	97.75	1.64	0.4	0.21
BGEHighT5-3	S00B953	16830381	97.74	1.66	0.39	0.21
BGELowT1-3	S00B954	10645332	97.77	1.58	0.43	0.21
BGELowT2-3	S00B955	11450190	97.34	2.01	0.39	0.26
BGELowT3-3	S00B956	10863526	97.4	1.92	0.43	0.25
BGELowT4-3	S00B957	11183660	97.66	1.69	0.43	0.22
BGELowT5-3	S00B958	14676973	97.53	1.82	0.41	0.23
LupaHighT1-3	S00B959	9052391	97.75	1.65	0.39	0.22
LupaHighT2-3	S00B95A	12266381	97.28	2.02	0.46	0.24
LupaHighT3-3	S00B95B	14519745	97.09	2.21	0.46	0.24
LupaHighT4-3	S00B95C	4189081	97.54	1.83	0.41	0.22
LupaHighT5-3	S00B95D	9349770	97.28	2.05	0.39	0.29
LupaLowT1-3	S00B95E	12930988	97.57	1.77	0.44	0.22
LupaLowT2-3	S00B95F	11864167	97.43	1.92	0.42	0.23
LupaLowT3-3	S00B960	15008487	97.73	1.66	0.4	0.22
LupaLowT4-3	S00B961	10017392	97.4	1.97	0.38	0.25
LupaLowT5-3	S00B962	11778730	97.25	2.06	0.39	0.3

### Sheet: Denovo Transcriptome info
Description	BGE 016880	Lupa
Raw transcripts	138108	135723
Raw genes	78707	76595
Samples	30	30
Samples after merging seq-reps	30	30
Condition of interest	10	10
CPM cut-off	1	1
Min samples to CPM cut-off	1	1
Expressed transcripts	58079	60778
Expressed genes	20816	21694
